# The 3D genomics of lampbrush chromosomes highlights the role of active transcription in chromatin organization

**DOI:** 10.1101/2025.01.27.635017

**Authors:** T. Lagunov, M. Gridina, A. Nurislamov, T. Kulikova, A. Maslova, V. Konstantinov, A. Popov, A. Krasikova, V. Fishman

**Affiliations:** Institute of Cytology and Genetics, Novosibirsk, Russia; Novosibirsk State University, Novosibirsk, Russia; Laboratory of Cell Nucleus Structure and Dynamics, Saint-Petersburg State University, Saint-Petersburg, Russia; Artificial Intelligence Research Institute, Moscow, Russia; Sirius University of Science and Technology, Sirius, Russia

**Keywords:** Chromatin architecture, chromatin domain, chromomere, cohesive cohesin, cohesion, contact domain, hypertranscription, lampbrush chromosomes, loop extrusion, oocyte nucleus, polymer simulation, single-cell Hi-C, transcription loops

## Abstract

Lampbrush chromosomes are giant meiotic bivalents in growing oocyte nuclei that have served as a classic model system for studying chromatin organization and RNA synthesis for over a century. Despite their importance, the molecular mechanisms underlying lampbrush chromosomes formation and their distinctive chromomere-loop architecture have remained poorly understood. Moreover, the influence of hypertranscription on chromatin organization during oogenesis remains enigmatic. Here, we provide the first comprehensive genomic, cytological, and biophysical analysis of lampbrush chromosome organization by integrating single-cell Hi-C, RNA-seq, NOMe-seq, FISH mapping, and chromatin simulations. Single-nucleus Hi-C analysis revealed CTCF-independent contact domains with stable boundaries defined by transcription units in a convergent orientation. Contact domains identified through Hi-C analysis correspond to insulated chromomeres in lampbrush chromosomes. Small transcriptionally inactive contact domains surrounded by transcription units in the diverged orientation form “chromatin knots”, which are often detached from the chromosome axis. Transcription loops frequently manifest as a “cross” pattern with reduced contacts within chromatin domains. Integrative analysis of the whole-genome data uncovers the mechanisms underlying lampbrush chromosome structure, revealing how hypertranscription modulates chromatin stiffness and repositions SMC complexes to establish the distinctive chromomere-loop organisation. Biophysical modeling through polymer simulation reproduces key features of lampbrush chromosomes, including transcription loop formation, chromomere compaction, and insulation patterns. These findings offer a unifying framework for understanding the remarkable chromatin architecture of lampbrush chromosomes and their transcription-dependent organization.

**Highlights:**

- First integration of single-cell Hi-C, RNA-seq, NOMe-seq and microscopy methods uncovers molecular mechanisms underlying lampbrush chromosome architecture.
- Hi-C reveals contact patterns corresponding to lampbrush chromomeres and transcription loops, validated through BAC-based FISH mapping.
- Lampbrush chromosomes are segmented into contact domains formed via a CTCF-independent mechanism, with boundaries coinciding with convergently oriented gene pairs.
- Hypertranscription shapes lampbrush chromosome through multiple mechanisms, increasing stiffness and decreasing compaction of transcribed units, generating outward pressure, pushing transcription loops away from the chromosome axis, and repositioning SMC complexes to form transcription-dependent domains with stable boundaries.
- Hi-C and RNA-seq data analysis as well as polymer simulations demonstrate that cohesive cohesin functions as a transcription-anchored barrier essential for domain insulation in lampbrush chromosomes.

**Graphical Abstract:** 
