## Supplementary Table for "The 3D genomics of lampbrush chromosomes highlights the role of active transcription in chromatin organization"

### Sheet: Table S1
Table S1. Single nucleus Hi-C libraries quantitative characteristics for the data quality control.
Name	Cell type	Sequenced read pairs	duplicates from alignable, %	Hi-C contacts	Unmapped, %	Intra-fragment, %	DE, %	Trans contats, %	Cis contacts < 20 Kb	Cis contacts > 20 Kb	Ligation motif presence, %	Oocyte stage	Oocyte type	Data sourse
CEF_rep1	chicken cell	140744763	0.151338	82213168	0.0173097	0.211983	0.3	0.0901709	37592309	37207626	0.00018621	-		https://doi.org/10.1093/nar/gky1103
CEF_rep2	chicken cell	135932850	0.284477	59341381	0.0260632	0.244183	0.37	0.0892791	32142255	21901180	0.000168009
CIE_rep1	chicken cell	182026738	0.0567187	124973380	0.069122	0.109563	0.14	0.272972	25713857	65145257	0.00028165
CIE_rep2	chicken cell	176543289	0.0533088	121949472	0.0740408	0.105683	0.13	0.269433	24985845	64106445	0.000278506
CME_rep1	chicken cell	129824124	0.0934208	99990777	0.0171161	0.0623506	0.07	0.361547	13926478	49912888	0.000197036
CME_rep2	chicken cell	131351508	0.0989773	100353912	0.0203978	0.0585734	0.07	0.357722	14382875	50072196	0.000203166
O51	chicken oocyte	9399322	0.734916	488685	0.668944	0.153753	0.44	0.000849218	377051	111219	0.396601	LBC	1	This work
O59	chicken oocyte	24269868	0.952756	247193	0.621323	0.0651951	0.45	0.00589418	188801	56935	0.366691	LBC	1
O61	chicken oocyte	26356842	0.894791	773104	0.554393	0.0541261	0.37	0.00209416	537680	233805	0.3632	LBC	1
O62	chicken oocyte	3417163	0.669289	448997	0.433002	0.0662994	0.31	0.000922055	300377	148206	0.359501	LBC	1
O65	chicken oocyte	1118669	0.472832	209131	0.519594	0.0607009	0.32	0.000946775	141806	67127	0.37274	LBC	1
O66	chicken oocyte	4143338	0.768834	229829	0.598882	0.129564	0.44	0.121551	139265	62628	0.372448	LBC	2
O67	chicken oocyte	3206900	0.601062	261247	0.7015	0.097946	0.39	0.00132442	199474	61427	0.374953	LBC	1
O68	chicken oocyte	3510360	0.645371	481192	0.412196	0.118712	0.35	0.0590721	305710	147057	0.343227	LBC	2
O69	chicken oocyte	24070032	0.852092	1691148	0.274761	0.0507923	0.39	0.0613388	1025761	561654	0.288582	LBC	2
O89	chicken oocyte	4664163	0.660538	206699	0.800919	0.132363	0.47	0.04314	138968	58814	0.219382	LBC	2
O92	chicken oocyte	5363433	0.447418	1935627	0.12346	0.0611616	0.34	0.0794838	1058712	723064	0.416077	LBC	2
O94	chicken oocyte	36014544	0.93615	692334	0.48846	0.108344	0.44	0.00668897	549400	138303	0.246824	LBC	1
O95	chicken oocyte	14974632	0.888423	529566	0.50428	0.0992502	0.45	0.00255303	437501	90713	0.319542	LBC	1
O96	chicken oocyte	7306691	0.903187	303112	0.355138	0.0756623	0.38	0.00361583	244366	57650	0.340701	LBC	1
O97	chicken oocyte	4919309	0.852689	132072	0.672465	0.152376	0.65	0.00200648	119877	11930	0.4145	LBC	1
O98	chicken oocyte	19606964	0.904191	251155	0.725979	0.180306	0.79	0.0031375	232738	17629	0.37002	LBC	1
O99	chicken oocyte	27278024	0.939957	395990	0.580896	0.106401	0.41	0.00558347	316142	77637	0.193652	LBC	1
O101	chicken oocyte	6201775	0.705502	654156	0.483252	0.100182	0.37	0.0490051	452985	169114	0.316813	LBC	2
O102	chicken oocyte	37261761	0.932119	291556	0.746792	0.15542	0.77	0.00290167	273197	17513	0.362213	LBC	1
O103	chicken oocyte	30924281	0.945598	199943	0.730822	0.147089	0.74	0.00375107	187140	12053	0.363929	LBC	1
O124	chicken oocyte	5563183	0.584523	514865	0.697609	0.0735014	0.34	0.00126052	318596	195620	0.430932	post LBC	1
O125	chicken oocyte	3693382	0.699473	523802	0.358112	0.0488312	0.31	0.0347116	294301	211319	0.450583	post LBC	2
O126	chicken oocyte	4489049	0.703	412543	0.568881	0.0721441	0.36	0.00100838	278102	134025	0.44638	post LBC	1
O129	chicken oocyte	5477056	0.642567	480043	0.650326	0.0790855	0.41	0.000870755	323207	156418	0.487569	post LBC	1
O131	chicken oocyte	5299762	0.705153	316254	0.706463	0.0860231	0.39	0.00105928	219773	96146	0.446629	post LBC	1
Merged_NSN	mouse oocyte	747498029	0.586284	94014974	0.101077	0.382256	0.39	0.0496876	61580279	27763317	0.000126055	-		https://doi.org/10.1038/nature21711
SRR3343944	mouse oocyte	21633786	0.367568	6329233	0.037699	0.309414	0.43	0.0533449	3887899	2103702	0.000178385
SRR3343945	mouse oocyte	61784708	0.635621	9523258	0.0335717	0.27936	0.43	0.0547439	5821776	3180142	0.000163028
SRR3343946	mouse oocyte	21701416	0.490285	4576248	0.035914	0.353025	0.31	0.0381714	2315749	2085817	7.18264e-05
SRR3343947	mouse oocyte	54638297	0.688154	6490343	0.03434	0.321653	0.3	0.0403137	3247743	2980950	7.79065e-05
SRR3343950	mouse oocyte	17476935	0.430124	4117751	0.0154293	0.383873	0.38	0.0553224	2602329	1287618	0.000120666
SRR3343951	mouse oocyte	43315586	0.613797	6554349	0.0141474	0.36185	0.37	0.060258	4069748	2089649	0.000119918
SRR3343958	mouse oocyte	17743735	0.37196	4921814	0.0218034	0.384782	0.41	0.0378645	3280726	1454726	0.000141321
SRR3343959	mouse oocyte	42661107	0.595843	7221299	0.0192356	0.364541	0.41	0.0391154	4801524	2137311	0.000133367
SRR3343960	mouse oocyte	27884781	0.328945	4447400	0.0465281	0.396457	0.33	0.0391429	3143962	1129354	7.71448e-05
SRR3343961	mouse oocyte	17421077	0.479032	3878990	0.0254338	0.376141	0.39	0.0611309	2232841	1409023	4.72533e-05
SRR3343962	mouse oocyte	44351296	0.659936	6108794	0.0218166	0.351612	0.37	0.0657974	3428947	2277904	4.89401e-05
SRR3343966	mouse oocyte	24577966	0.385079	3125717	0.0484882	0.381467	0.27	0.0705454	2024831	880381	7.7691e-05
SRR3343975	mouse oocyte	19870218	0.303271	2663412	0.0437725	0.395761	0.28	0.0725704	1816880	653247	6.08643e-05
SRR3343980	mouse oocyte	20232293	0.225121	3168338	0.0626404	0.346305	0.34	0.0479892	2212487	803805	7.8391e-05
SRR3343982	mouse oocyte	14591320	0.233819	2163275	0.0538609	0.384338	0.3	0.0568795	1441165	599064	6.28887e-05
SRR3343997	mouse oocyte	19406394	0.488215	4056128	0.0215115	0.388525	0.35	0.02947	2285178	1651416	0.000238384
SRR3343998	mouse oocyte	18647661	0.310099	1827199	0.0681392	0.397511	0.25	0.0569976	1117971	605082	2.77169e-05
SRR3343999	mouse oocyte	18100695	0.290425	1997663	0.0481688	0.442386	0.31	0.0757846	1250067	596204	3.39954e-05
SRR3344000	mouse oocyte	17434951	0.306665	2070639	0.0489941	0.407576	0.29	0.0799038	1392196	512991	5.13421e-05
SRR3344003	mouse oocyte	25096561	0.510905	5586082	0.0467727	0.355551	0.43	0.018965	4136744	1343398	0.000264992
SRR3344004	mouse oocyte	13465540	0.201214	4334073	0.0316726	0.466218	0.6	0.0448608	3394185	745458	0.000148408
SRR3344008	mouse oocyte	12295317	0.246822	2333979	0.0431713	0.385121	0.28	0.0641852	1626672	557500	0.000114092
SRR3344009	mouse oocyte	18002480	0.336311	1913097	0.0490756	0.419848	0.28	0.109203	1171377	532805	2.24063e-05
SRR3344017	mouse oocyte	14684221	0.406431	3073772	0.0711179	0.473211	0.38	0.0319428	1924572	1051015	2.81543e-05
SRR3344082	mouse oocyte	15689992	0.495613	2081180	0.352086	0.401919	0.48	0.032841	1605984	406848	0.000384209
SRR3344095	mouse oocyte	14013786	0.615416	1708628	0.0176269	0.533257	0.52	0.0325735	1345914	307058	0.000175754
SRR3344096	mouse oocyte	10684491	0.630002	1116187	0.0802748	0.514685	0.51	0.0264499	886118	200546	0.000113933
SRR3344097	mouse oocyte	5789764	0.295789	1495501	0.021	0.519808	0.66	0.0328693	1264213	182132	0.000234769
SRR3344100	mouse oocyte	15864807	0.601363	1510337	0.354459	0.469948	0.54	0.0357463	1248639	207709	0.000835496
SRR3344105	mouse oocyte	24701752	0.661468	758442	0.724799	0.4573	0.47	0.0273284	605873	131842	6.10704e-05
SRR3344118	mouse oocyte	9782475	0.593921	782629	0.48197	0.391307	0.51	0.0356222	662419	92331	0.000240623
SRR3344121	mouse oocyte	13073552	0.707612	1067952	0.0820898	0.520444	0.6	0.0283786	895749	141896	0.00011707
SRR3344124	mouse oocyte	13650672	0.703472	1094709	0.0252956	0.513136	0.61	0.0210494	926506	145160	3.15564e-05
SRR3344155	mouse oocyte	17228397	0.0495372	4927	0.999068	0.544987	0.65	0.0304445	4370	407	0

### Sheet: Table S2
Table S2. Sizes of isolated oocyte nuclei.
Oocyte name	Diameter, um	oocyte stage	oocyte type
O51	310	LBC	1
O59	326	LBC	1
O61	320	LBC	1
O62	316	LBC	1
O65	313	LBC	1
O66	324	LBC	2
O67	278	LBC	1
O68	327	LBC	2
O69	261	LBC	2
O89	294	LBC	2
O92	257	LBC	2
O94	234	LBC	1
O95	260	LBC	1
O96	230	LBC	1
O97	273	LBC	1
O98	266	LBC	1
O99	277	LBC	1
O101	233	LBC	2
O102	257	LBC	1
O103	228	LBC	1
O124	306	post LBC	1
O125	352	post LBC	2
O126	338	post LBC	1
O129	306	post LBC	1
O131	359	post LBC	1

### Sheet: Table S3
Table S3. The list of BAC clones containing fragments of chicken genomic DNA that were used for FISH mapping.
Figure	BAC number	Chromosome	start	end	BAC-name
Figure 5A-C	1	chr1	56516314	56695307	CH261-79J19
Figure 5A-C	2	chr1	57195099	57403031	CH261-56N2
Figure 5A-C	3	chr1	57427417	57651831	CH261-31O5
Figure 5A-C	4	chr1	57690556	57906341	CH261-91C13
Figure 5A-C	5	chr1	57907467	58152207	CH261-38E3
Figure 5A-C	6	chr1	58161523	58299693	CH261-128J4
Figure 5A-C	7	chr1	58345849	58550713	CH261-67D17
Figure 5A-C	8	chr1	58567043	58793476	CH261-128B4
Figure 5A-C	9	chr1	58899902	59093460	CH261-99K15
Figure 5A-C	10	chr1	59806713	59997603	CH261-172G18
Figure 5A-C	11	chr1	60217131	60463549	CH261-173K18
Figure 5A-C	12	chr1	60876315	61133142	CH261-103N22
Figure 5A-C	13	chr1	61512224	61699376	CH261-177E3
Figure 5A-C	14	chr1	62219578	62408485	CH261-187C23
Figure 5D-F	1	chr4	51448986	51636075	CH261-11D9
Figure 5D-F	2	chr4	51796542	52015053	CH261-4E13
Figure S9A-C	1	chr4	69960512	70201851	CH261-63A5
Figure S9A-C	2	chr4	70421030	70646807	CH261-66G19
Figure S9A-C	3	chr4	70665005	70856855	CH261-16N11
Figure S9A-C	4	chr4	71057702	71269899	CH261-129C7
Figure S9A-C	5	chr4	71508475	71686348	CH261-100A9
Figure S9A-C	6	chr4	72217581	72388028	CH261-48O12
Figure S9A-C	7	chr4	72648712	72876516	CH261-163G22
Figure S9D-F	1	chr13	4299103	4506091	CH261-53I20
Figure S9D-F	2	chr13	5061944	5313706	CH261-155G13
Figure S9D-F	3	chr13	5637208	5850989	CH261-58F14
Figure S9D-F	4	chr13	6783000	6960835	CH261-75H7
Figure S9D-F	5	chr13	7651874	7878869	CH261-49I5
Figure S9D-F	6	chr13	8665263	8845635	CH261-19J21

### Sheet: Table S4
Table S4. Transcription activity of genes for the CTCF and different cohesin and condensin subunits.
Oocytes 1: Total RNA stranded RNA-seq data [42]. Oocytes 2 and 3: Poly(A)-enriched stranded RNA-seq replicates generated in this study.
ncbiRefSeq.2020-04-01			TPM somatic:					TPM Oocytes:
			rep1	rep2	rep3	rep4	rep5	Oocytes 1	Oocyte 2	Oocyte 3
			SRR13786493	SRR13786492	SRR13786491	SRR13786490	SRR13786489	SRR23800660	This work	This work
CTCF	CTCF		37.0189	20.6268	18.3311	17.663	19.9111	9674-12-01	34.8054	40.2598
Cohesin	SMC3		173.585	53.8675	54.1711	55.7866	60.3171	5.87693	23.7531	23.9454
	SMC1A		38.1338	15.9523	15.0673	19.3258	17.3424	0.439155	8.14793	5.47301
	SMC1B	meiosis	0.0487781	0.107175	0.0367493	0.119512	0.0580443	13.1752	24.7061	29.1747
	RAD21		120.885	49.757	47.1055	63.1851	57.821	9123-11-01	48.7968	37.2202
	RAD21L	meiosis	-	-	-	-	-	-	-	-
	REC8	meiosis	27.4379	0.109822	0.0537955	0.317496	-	-	2.80651	5.38799
	STAG1		4.63686	2.36301	2.29506	2.53147	2.76949	5.85373	4198-10-01	12.1475
	STAG2		39.1388	13.7442	13.1164	15.4834	17.5612	6.40541	4088-12-01	14.5992
	STAG3		-	-	-	-	-	-	-	-
		Condensin type
Condensin	SMC2	1, 2	106.444	83.9227	57.4765	48.1851	76.0097	3.09059	13.2629	14.7296
	SMC4	1, 2	88.2056	108.103	100.57	115.909	166.331	6.49826	23.7196	27.4849
	NCAPH	1	66.2601	43.0607	28.1314	23.1653	35.0544	9.33262	55.48	53.1181
	NCAPD2	1	41.3941	24.3934	22.4721	23.5525	30.4856	102.987	47.4267	40.7378
	NCAPG	1	26.401	21.1054	14.5241	14.2238	19.9813	9.97941	47.9323	32.2283
	NCAPD3	2	40.7711	13.5985	7051-10-01	11.0365	15.0368	15.7362	38.4561	38.0088
	NCAPH2	2	58.7203	40.1758	34.0814	27.8262	31.1948	22.8515	71.4701	60.8762
	NCAPG2	2	16.2281	8.15294	6.48079	5.87002	8673-08-01	7.70243	23.9767	24.3412
ensGene.v101			TPM somatic:					TPM Oocytes:
								Oocytes 1	Oocyte 2	Oocyte 3
			SRR13786493	SRR13786492	SRR13786491	SRR13786490	SRR13786489	SRR23800660	This work	This work
CTCF	CTCF		24.3891	18.7719	14.9521	15.5197	17.5568	3.86611	36.5634	47.0194
Cohesin	SMC3		49.2207	21.1147	19.0316	21.102	22.8919	1.83597	15.5363	18.6486
	SMC1A		21.0779	6606-11-01	9.95788	13.7749	2941-12-01	0.102277	6.86228	5.65887
	SMC1B	meiosis	0.00773775	0.0139441	0.00979504	0.0155684	0.0167245	4.38056	28.5612	36.7026
	RAD21		79.5804	45.2469	38.3924	55.4746	50.9442	3.54874	51.2594	43.4353
	RAD21L	meiosis	-	0.0287275	0.208103	0.16037	0.215347	0.0282322	0.34766	0.137022
	REC8	meiosis	-	-	-	-	-	-	-	-
	STAG1		2.46632	2.17571	8379-01-01	2.43682	2.56782	1.45514	9.06758	11.1439
	STAG2		26.7897	13.1246	6131-10-01	14.8484	16.6811	1.28056	2209-11-01	13.5177
	STAG3		4.69136	3.51029	3.42558	5.17894	4.39433	2.91909	26.3775	38.214
		Condensin type
Condensin	SMC2	1, 2	70.0909	76.3349	46.8568	42.3156	66.9948	0.920935	13.9253	17.1934
	SMC4	1, 2	62.6918	106.391	88.6152	109.874	158.775	1.83658	23.1683	29.4017
	NCAPH	1	39.9932	35.8737	21.0107	18.623	28.2802	2.63568	54.4396	57.8413
	NCAPD2	1	27.2828	22.2112	18.3392	20.7053	26.8947	30.7202	49.8477	47.602
	NCAPG	1	3.66561	3.77751	2.59394	3.29094	4.12867	1.88091	15.9213	23.6105
	NCAPD3	2	22.6298	4192-10-01	6.88567	8.13375	11.1757	4.63165	37.7518	42.1259
	NCAPH2	2	40.6177	37.1038	28.5858	25.2033	28.2169	7.04853	76.8722	73.4831
	NCAPG2	2	9.51325	7.25838	4.70418	5.30473	7.92707	2.24111	23.1505	27.8339
refGene			TPM somatic:					TPM Oocytes:
								Oocytes 1	Oocyte 2	Oocyte 3
			SRR13786493	SRR13786492	SRR13786491	SRR13786490	SRR13786489	SRR23800660	This work	This work
CTCF	CTCF		60.0914	30.8325	28.5823	27.977	30.2562	121.854	89.892	133.882
Cohesin	SMC3		281.764	80.5174	84.4623	88.3591	91.6527	55.2233	61.3452	79.6264
	SMC1A		-	-	-	-	-	-	-	-
	SMC1B	meiosis	-	-	-	-	-	-	-	-
	RAD21		196.222	74.3733	73.4457	100.078	87.8599	111.935	126.024	123.769
	RAD21L	meiosis	-	-	-	-	-	-	-	-
	REC8	meiosis	-	-	-	-	-	-	-	-
	STAG1		-	-	-	-	-	-	-	-
	STAG2		-	-	-	-	-	-	-	-
	STAG3		4637-11-01	5.72177	4992-06-01	9.27497	7.49147	91.6965	64.4821	108.362
		Condensin type
Condensin	SMC2	1, 2	172.781	125.442	89.616	76.3193	115.498	29.0411	34.2529	48.9807
	SMC4	1, 2	154.469	174.752	169.401	198.073	273.631	57.888	56.9616	83.7202
	NCAPH	1	107.954	64.6032	44.0248	36.8274	53.4635	88.0208	143.816	177.292
	NCAPD2	1	67.2209	36.4815	35.0571	37.3247	46.3485	968.254	122.552	135.541
	NCAPG	1	-	-	-	-	-	-	-	-
	NCAPD3	2	-	-	-	-	-	-	-	-
	NCAPH2	2	-	-	-	-	-	-	-	-
	NCAPG2	2	-	-	-	-	-	-	-	-
